# *ATRAID* regulates the action of nitrogen-containing bisphosphonates on bone

**DOI:** 10.1101/338350

**Authors:** Lauren E. Surface, Damon T. Burrow, Jinmei Li, Jiwoong Park, Sandeep Kumar, Cheng Lyu, Niki Song, Zhou Yu, Abbhirami Rajagopal, Yangjin Bae, Brendan H. Lee, Steven Mumm, Charles C. Gu, Jonathan C. Baker, Mahshid Mohseni, Melissa Sum, Margaret Huskey, Shenghui Duan, Vinieth N. Bijanki, Roberto Civitelli, Michael J. Gardner, Chris M. McAndrew, William M. Ricci, Christina A. Gurnett, Kathryn Diemer, Fei Wan, Christina L. Costantino, Kristen M. Shannon, Noopur Raje, Thomas B. Dodson, Daniel A. Haber, Jan E. Carette, Malini Varadarajan, Thijn R. Brummelkamp, Kivanc Birsoy, David M. Sabatini, Gabe Haller, Timothy R. Peterson

## Abstract

Nitrogen-containing bisphosphonates (N-BPs), such as alendronate, are the most widely prescribed medications for diseases involving bone, with nearly 200 million prescriptions written annually. Recently, widespread use of N-BPs has been challenged due to the risk of rare but traumatic side effects such as atypical femoral fracture (AFFs) and osteonecrosis of the jaw (ONJ). N-BPs bind to and inhibit farnesyl diphosphate synthase (FDPS), resulting in defects in protein prenylation. Yet it remains poorly understood what other cellular factors might allow N-BPs to exert their pharmacological effects. Here, we performed genome-wide studies in cells and patients to identify the poorly characterized gene, *ATRAID*. Loss of *ATRAID* function results in selective resistance to N-BP-mediated loss of cell viability and the prevention of alendronate-mediated inhibition of prenylation. *ATRAID* is required for alendronate inhibition of osteoclast function, and *ATRAID*-deficient mice have impaired therapeutic responses to alendronate in both postmenopausal and senile (old age) osteoporosis models. Lastly, we performed exome sequencing on patients taking N-BPs that suffered ONJ or an AFF. *ATRAID* is one of three genes that contain rare non-synonymous coding variants in patients with ONJ or AFF that is also differentially expressed in poor outcome groups of patients treated with N-BPs. We functionally validated this patient variation in *ATRAID* as conferring cellular hypersensitivity to N-BPs. Our work adds key insight into the mechanistic action of N-BPs and the processes that might underlie differential responsiveness to N-BPs in people.

**One Sentence Summary:** *ATRAID* is essential for responses to the commonly prescribed osteoporosis drugs nitrogen-containing bisphosphonates.

**Overline:** BONE
