## Supplementary material for "*ATRAID* regulates the action of nitrogen-containing bisphosphonates on bone": ATRAID data file S1

### Sheet: related to Fig. 2
table S2
Ovariectomized mice treated with vehicle (VEH, saline) or alendronate (ALN) (Fig. 2C-H)
Bone structure, strength
	Cortical Thickness, Ct.Th (mm)		Cortical Area, Ct.Ar (mm^2)		Trabecular Thickness, Tb.Th (mm)		Bone Volume/Total Volume, BV/TV (%)		Stiffness (N/mm)		Yield Load (N)
	Mean	Stdev	Mean	Stdev	Mean	Stdev	Mean	Stdev	Mean	Stdev	Mean	Stdev
WT_Sham	0.167	0.015	0.68	0.6	0.052	0.007	10	5.9	106	18	13.3	1.4
WT_OVX_VEH	0.154	0.007	0.64	0.03	0.048	0.003	5.9	1.2	88	22	12.6	1.7
WT_OVX_ALN	0.183	0.006	0.75	0.04	0.068	0.008	29.9	8.2	128	11	17.5	1.3
ATRAID_KO_Sham	0.153	0.013	0.61	0.05	0.046	0.003	7.6	2.3	100	17	12.4	2.2
ATRAID_KO_OVX_VEH	0.149	0.017	0.6	0.07	0.047	0.004	6.2	1.7	87	22	12	2.5
ATRAID_KO_OVX_ALN	0.158	0.011	0.64	0.05	0.054	0.005	17.7	10.7	107	19	14.8	4.1
Cortical Thickness, Ct.Th (mm)				Cortical Area, Ct.Ar (mm^2)				Trabecular Thickness, Tb.Th (mm)				Bone Volume/Total Volume, BV/TV (%)				Stiffness (N/mm)				Yield Load (N)
WT_Sham				WT_Sham				WT_Sham				WT_Sham				WT_Sham				WT_Sham
Min. 1st Qu. Median Mean 3rd Qu. Max.				Min. 1st Qu. Median Mean 3rd Qu. Max.				Min. 1st Qu. Median Mean 3rd Qu. Max.				Min. 1st Qu. Median Mean 3rd Qu. Max.				Min. 1st Qu. Median Mean 3rd Qu. Max.				Min. 1st Qu. Median Mean 3rd Qu. Max.
0.1460 0.1565 0.1645 0.1667 0.1777 0.1940				0.6010 0.6442 0.6680 0.6768 0.7040 0.7980				0.04400 0.04770 0.05200 0.05176 0.05300 0.06900				6.250 6.858 7.855 10.010 9.465 25.270				74.78 97.67 112.10 106.40 120.50 125.30				11.46 12.22 13.14 13.31 14.39 15.31
WT_OVX_VEH				WT_OVX_VEH				WT_OVX_VEH				WT_OVX_VEH				WT_OVX_VEH				WT_OVX_VEH
Min. 1st Qu. Median Mean 3rd Qu. Max.				Min. 1st Qu. Median Mean 3rd Qu. Max.				Min. 1st Qu. Median Mean 3rd Qu. Max.				Min. 1st Qu. Median Mean 3rd Qu. Max.				Min. 1st Qu. Median Mean 3rd Qu. Max.				Min. 1st Qu. Median Mean 3rd Qu. Max.
0.1440 0.1480 0.1540 0.1533 0.1590 0.1640				0.5920 0.6268 0.6520 0.6434 0.6572 0.6890				0.04400 0.04628 0.04830 0.04785 0.04982 0.05000				4.380 4.938 5.810 5.949 6.965 8.080				55.11 73.38 90.20 88.22 103.40 121.70				11.51 11.71 12.05 12.56 12.15 15.96
WT_OVX_ALN				WT_OVX_ALN				WT_OVX_ALN				WT_OVX_ALN				WT_OVX_ALN				WT_OVX_ALN
Min. 1st Qu. Median Mean 3rd Qu. Max.				Min. 1st Qu. Median Mean 3rd Qu. Max.				Min. 1st Qu. Median Mean 3rd Qu. Max.				Min. 1st Qu. Median Mean 3rd Qu. Max.				Min. 1st Qu. Median Mean 3rd Qu. Max.				Min. 1st Qu. Median Mean 3rd Qu. Max.
0.1570 0.1780 0.1830 0.1804 0.1870 0.1890				0.6930 0.7190 0.7710 0.7544 0.7820 0.8200				0.05260 0.05710 0.07100 0.06620 0.07335 0.07490				10.76 20.60 32.70 27.76 35.43 38.04				108.8 123.0 132.5 128.3 136.8 137.8				15.96 16.83 17.10 17.58 18.73 19.28
ATRAID_KO_Sham				ATRAID_KO_Sham				ATRAID_KO_Sham				ATRAID_KO_Sham				ATRAID_KO_Sham				ATRAID_KO_Sham
Min. 1st Qu. Median Mean 3rd Qu. Max.				Min. 1st Qu. Median Mean 3rd Qu. Max.				Min. 1st Qu. Median Mean 3rd Qu. Max.				Min. 1st Qu. Median Mean 3rd Qu. Max.				Min. 1st Qu. Median Mean 3rd Qu. Max.				Min. 1st Qu. Median Mean 3rd Qu. Max.
0.1410 0.1420 0.1500 0.1531 0.1600 0.1800				0.4980 0.5760 0.6200 0.6053 0.6250 0.6650				0.04100 0.04500 0.04700 0.04646 0.04830 0.05000				4.780 5.020 8.140 7.601 9.500 10.250				74.81 88.74 101.20 100.00 111.50 123.50				8.85 10.97 12.33 12.36 14.71 15.15
ATRAID_KO_OVX_VEH				ATRAID_KO_OVX_VEH				ATRAID_KO_OVX_VEH				ATRAID_KO_OVX_VEH				ATRAID_KO_OVX_VEH				ATRAID_KO_OVX_VEH
Min. 1st Qu. Median Mean 3rd Qu. Max.				Min. 1st Qu. Median Mean 3rd Qu. Max.				Min. 1st Qu. Median Mean 3rd Qu. Max.				Min. 1st Qu. Median Mean 3rd Qu. Max.				Min. 1st Qu. Median Mean 3rd Qu. Max.				Min. 1st Qu. Median Mean 3rd Qu. Max.
0.1170 0.1450 0.1545 0.1512 0.1595 0.1730				0.4610 0.5655 0.5920 0.5992 0.6395 0.7420				0.03900 0.04585 0.04620 0.04678 0.04700 0.05600				3.930 5.055 5.690 6.846 7.810 13.160				56.49 68.02 95.33 87.05 98.62 120.10				9.393 9.814 11.920 12.000 13.940 15.040
ATRAID_KO_OVX_ALN				ATRAID_KO_OVX_ALN				ATRAID_KO_OVX_ALN				ATRAID_KO_OVX_ALN				ATRAID_KO_OVX_ALN				ATRAID_KO_OVX_ALN
Min. 1st Qu. Median Mean 3rd Qu. Max.				Min. 1st Qu. Median Mean 3rd Qu. Max.				Min. 1st Qu. Median Mean 3rd Qu. Max.				Min. 1st Qu. Median Mean 3rd Qu. Max.				Min. 1st Qu. Median Mean 3rd Qu. Max.				Min. 1st Qu. Median Mean 3rd Qu. Max.
0.1400 0.1548 0.1585 0.1588 0.1642 0.1770				0.5560 0.6190 0.6605 0.6410 0.6745 0.6940				0.04600 0.04975 0.05380 0.05364 0.05742 0.06230				6.04 9.94 14.36 17.66 25.07 35.61				78.29 100.80 104.30 103.20 106.60 125.30				9.882 12.460 14.040 14.820 17.040 21.010

### Sheet: related to fig. S2
Table S2
Basal characterization of WT and ATRAID KO mice (Fig. S2H-P)
	Bone Volume/Total Volume, BV/TV (%)		Cortical Thickness, Ct.Th (mm)		Stiffness (N/mm)		Yield Load (N)		Post-yield Displacement (mm)		Serum Total CTX-I (ng/ml)		Osteoclast Surface/Bone Surface (Oc.S/BS)		Serum Gla-Osteocalcin (ng/ml)		Bone Formation Rate/Bone Surface (BFR/BS, 7d)
	Mean	Stdev	Mean	Stdev	Mean	Stdev	Mean	Stdev	Mean	Stdev	Mean	Stdev	Mean	Stdev	Mean	Stdev	Mean	Stdev
WT	21.2	6.6	0.225	0.031	97.2	21.9	14.7	3.3	0.7	0.24	10.7	3	0.2	0.05	4.77	0.76	0.73	0.09
ATRAID_KO	18.2	6.7	0.215	0.211	80.2	17	13	5	0.42	0.19	8.3	1.6	0.16	0.02	2.6	0.4	0.49	0.13
Characterization of 18 month-old WT and ATRAID KO mice treated with vehicle (VEH, saline) or alendronate (ALN) (Fig. S2Q and R)
Bone Volume/Total Volume, BV/TV (%)				Bone Mineral Density (mg/cm^3)
WT_VEH				WT_VEH
Min. 1st Qu. Median Mean 3rd Qu. Max.				Min. 1st Qu. Median Mean 3rd Qu. Max.
0.01690 0.03490 0.04860 0.04464 0.06040 0.06240				84.45 111.60 122.29 122.62 136.56 158.19
WT_ALN				WT_ALN
Min. 1st Qu. Median Mean 3rd Qu. Max.				Min. 1st Qu. Median Mean 3rd Qu. Max.
0.06020 0.06400 0.08075 0.09722 0.13350 0.15210				139.9 143.8 159.7 167.9 194.0 204.4
ATRAID_KO_VEH				ATRAID_KO_VEH
Min. 1st Qu. Median Mean 3rd Qu. Max.				Min. 1st Qu. Median Mean 3rd Qu. Max.
0.01760 0.01965 0.02760 0.04823 0.06575 0.12160				90.50 92.95 106.96 119.18 135.73 179.47
ATRAID_KO_ALN				ATRAID_KO_ALN
Min. 1st Qu. Median Mean 3rd Qu. Max.				Min. 1st Qu. Median Mean 3rd Qu. Max.
0.03290 0.04537 0.04850 0.06190 0.07250 0.12120				116.6 125.0 129.0 139.1 143.7 193.8
