## Supplementary material for "*ATRAID* regulates the action of nitrogen-containing bisphosphonates on bone": ATRAID data file S2

### Sheet: related to Fig. 3
Ovariectomized mice treated with vehicle (saline) or alendronate (Fig. 3, A and B)
Bone histomorphometry
	CTX-I (ng/mL)		Osteoclast Surface/Bone Surface (Oc.S/BS)
	Mean	Stdev	Mean	Stdev
WT_OVX_VEH	22.1	3.4	0.191	0.025
WT_OVX_ALN	14.4	4.8	0.14	0.03
ATRAID_KO_OVX_VEH	19.5	5.5	0.196	0.064
ATRAID_KO_OVX_ALN	18.4	5.4	0.182	0.023
CTX-I (ng/mL)				Osteoclast Surface/Bone Surface (Oc.S/BS)
WT_OVX_VEH				WT_OVX_VEH
Min. 1st Qu. Median Mean 3rd Qu. Max.				Min. 1st Qu. Median Mean 3rd Qu. Max.
14.75 17.93 19.36 22.18 27.62 32.69				0.1450 0.1875 0.1975 0.1908 0.2037 0.2150
WT_OVX_ALN				WT_OVX_ALN
Min. 1st Qu. Median Mean 3rd Qu. Max.				Min. 1st Qu. Median Mean 3rd Qu. Max.
11.11 12.04 14.47 14.38 14.92 21.15				0.1000 0.1225 0.1350 0.1400 0.1625 0.1800
ATRAID_KO_OVX_VEH				ATRAID_KO_OVX_VEH
Min. 1st Qu. Median Mean 3rd Qu. Max.				Min. 1st Qu. Median Mean 3rd Qu. Max.
13.47 14.81 17.56 19.16 23.06 30.79				0.1000 0.1813 0.1900 0.1958 0.2100 0.3000
ATRAID_KO_OVX_ALN				$`4`
Min. 1st Qu. Median Mean 3rd Qu. Max.				Min. 1st Qu. Median Mean 3rd Qu. Max.
12.08 15.04 17.90 18.38 20.39 29.19				0.145 0.170 0.185 0.182 0.190 0.220
Co-culture of WT primary osteoblasts with the indicated genotype of primary osteoclasts (Fig. 3, G and H)
WT no tx
Min. 1st Qu. Median Mean 3rd Qu. Max.
57158 69366 81575 78046 88490 95405
WT 30uM ALN
Min. 1st Qu. Median Mean 3rd Qu. Max.
52341 54802 57264 57731 60426 63589
WT 80uM ALN
Min. 1st Qu. Median Mean 3rd Qu. Max.
9955 16622 23290 19994 25014 26737
ATRAID KO no tx
Min. 1st Qu. Median Mean 3rd Qu. Max.
67007 70380 73754 82920 90877 108000
ATRAID KO 30uM ALN
Min. 1st Qu. Median Mean 3rd Qu. Max.
61749 73344 84940 80784 90302 95663
ATRAID KO 80uM ALN
Min. 1st Qu. Median Mean 3rd Qu. Max.
51347 52186 53025 57156 60060 67096

### Sheet: related to fig. S3
Bone histomorphometry
Characterization of 18 month-old WT and ATRAID KO mice treated with vehicle (VEH, saline) or alendronate (ALN) (fig. S3, A-D)
	Osteoclast Surface/Bone Surface (Oc.S/BS)		Number of Osteoclasts/Bone Surface (N.Oc/BS)		Mineral Apposition Rate (7d)		Bone Formation Rate (7d)
	Mean	Stdev	Mean	Stdev	Mean	Stdev	Mean	Stdev
WT_OVX_VEH	0.097959	0.0215779	3.83335	0.145135	0.949517	0.181544	0.302614	0.332232
WT_OVX_ALN	0.0424104	0.016753	2.15681	1.20574	1.00429	0.143797	0.238625	0.287666
ATRAID_KO_OVX_VEH	0.0994923	0.0447218	4.48708	2.23685	0.92379	0.0973777	0.248034	0.278425
ATRAID_KO_OVX_ALN	0.102021	0.0352889	4.73982	2.01787	0.880274	0.063526	0.181276	0.238567
Osteoclast Surface/Bone Surface (Oc.S/BS)				Number of Osteoclasts/Bone Surface (N.Oc/BS)				Mineral Apposition Rate (MAR)				Bone Formation Rate/Bone Surface (BFR/BS, 7d)
WT_VEH				WT_VEH				WT_VEH				WT_VEH
Min. 1st Qu. Median Mean 3rd Qu. Max.				Min. 1st Qu. Median Mean 3rd Qu. Max.				Min. 1st Qu. Median Mean 3rd Qu. Max.				Min. 1st Qu. Median Mean 3rd Qu. Max.
0.07494 0.08205 0.09893 0.09796 0.11484 0.11903				3.631 3.778 3.876 3.833 3.930 3.952				0.5784 0.7676 0.9265 0.9495 1.1084 1.3667				0.1702 0.1866 0.2377 0.3026 0.3538 0.5648
WT_ALN				WT_ALN				WT_VEH				WT_VEH
Min. 1st Qu. Median Mean 3rd Qu. Max.				Min. 1st Qu. Median Mean 3rd Qu. Max.				Min. 1st Qu. Median Mean 3rd Qu. Max.				Min. 1st Qu. Median Mean 3rd Qu. Max.
0.02751 0.03329 0.03617 0.04241 0.04489 0.07020				1.185 1.638 1.676 2.157 2.039 4.244				0.622 0.794 1.081 1.004 1.231 1.293				0.0611 0.1449 0.2229 0.2386 0.3597 0.4045
ATRAID_KO_VEH				ATRAID_KO_VEH				ATRAID_KO_VEH				ATRAID_KO_VEH
Min. 1st Qu. Median Mean 3rd Qu. Max.				Min. 1st Qu. Median Mean 3rd Qu. Max.				Min. 1st Qu. Median Mean 3rd Qu. Max.				Min. 1st Qu. Median Mean 3rd Qu. Max.
0.04092 0.06983 0.09710 0.09949 0.13693 0.15089				1.578 3.464 4.383 4.487 4.943 8.291				0.6156 0.6595 0.9597 0.9238 1.1872 1.1969				0.1197 0.2119 0.2576 0.2480 0.2619 0.3890
ATRAID_KO_ALN				ATRAID_KO_ALN				ATRAID_KO_ALN				ATRAID_KO_ALN
Min. 1st Qu. Median Mean 3rd Qu. Max.				Min. 1st Qu. Median Mean 3rd Qu. Max.				Min. 1st Qu. Median Mean 3rd Qu. Max.				Min. 1st Qu. Median Mean 3rd Qu. Max.
0.07144 0.07881 0.10004 0.10202 0.10471 0.17562				3.134 3.492 4.204 4.740 4.951 8.954				0.6167 0.7309 0.8187 0.8803 0.9994 1.2663				0.08604 0.15187 0.18107 0.18128 0.21666 0.26882
Ovariectomized mice treated with vehicle (saline) or alendronate (fig. S3, B-D)
	Number of Osteoclasts/Bone Surface (N.Oc/BS)		Mineral Apposition Rate (MAR)		Bone Formation Rate/Bone Surface (BFR/BS, 7d)
	Mean	Stdev	Mean	Stdev	Mean	Stdev
WT_OVX_VEH	10.28	1.67	0.48	0.06	0.223	0.059
WT_OVX_ALN	6.54	1.12	0.46	0.1	0.238	0.041
ATRAID_KO_OVX_VEH	9.77	2.95	0.47	0.1	0.188	0.031
ATRAID_KO_OVX_ALN	9.04	3.1	0.46	0.11	0.169	0.034
Number of Osteoclasts/Bone Surface (N.Oc/BS)				Mineral Apposition Rate (MAR)				Bone Formation Rate/Bone Surface (BFR/BS, 7d)
WT_OVX_VEH				WT_OVX_VEH				WT_OVX_VEH
Min. 1st Qu. Median Mean 3rd Qu. Max.				Min. 1st Qu. Median Mean 3rd Qu. Max.				Min. 1st Qu. Median Mean 3rd Qu. Max.
7.89 9.67 10.12 10.28 11.82 11.89				0.4250 0.4375 0.4650 0.4808 0.5150 0.5700				0.1800 0.2000 0.2050 0.2233 0.2550 0.2800
WT_OVX_ALN				WT_OVX_ALN				WT_OVX_ALN
Min. 1st Qu. Median Mean 3rd Qu. Max.				Min. 1st Qu. Median Mean 3rd Qu. Max.				Min. 1st Qu. Median Mean 3rd Qu. Max.
4.940 5.939 6.765 6.543 6.898 8.185				0.3100 0.4188 0.4350 0.4567 0.5337 0.5800				0.1700 0.2025 0.2250 0.2375 0.2625 0.3350
ATRAID_KO_OVX_VEH				ATRAID_KO_OVX_VEH				ATRAID_KO_OVX_VEH
Min. 1st Qu. Median Mean 3rd Qu. Max.				Min. 1st Qu. Median Mean 3rd Qu. Max.				Min. 1st Qu. Median Mean 3rd Qu. Max.
5.620 8.326 9.495 9.765 11.430 13.970				0.3100 0.4400 0.4725 0.4700 0.5425 0.5700				0.1400 0.1750 0.1900 0.1883 0.2050 0.2300
ATRAID_KO_OVX_ALN				ATRAID_KO_OVX_ALN				ATRAID_KO_OVX_ALN
Min. 1st Qu. Median Mean 3rd Qu. Max.				Min. 1st Qu. Median Mean 3rd Qu. Max.				Min. 1st Qu. Median Mean 3rd Qu. Max.
6.205 6.400 8.335 9.038 10.750 13.500				0.3300 0.3925 0.4525 0.4608 0.5088 0.6300				0.1100 0.1575 0.1825 0.1692 0.1888 0.2000
