## Supplementary material for "*ATRAID* regulates the action of nitrogen-containing bisphosphonates on bone": ATRAID Supp. Table 1

### Sheet: abbreviations used in this work
List of Abbreviations
ATRAID	All-Trans Retinoic Acid Induced Differentiation Factor or Apoptosis-Related Protein 3
AFF	atypical femoral fractures
ALN	Alendronate
ATR	ATR Serine/Threonine Kinase or Ataxia Telangiectasia And Rad3-Related Protein
BFR	Bone Formation Rate
CRISPRi/a	Clustered Regularly Interspaced Short Palindromic Repeats interference (i)/activation (a)
CTX-1	C-terminal telopeptides of type I collagen
DTC	Disseminated Tumor Cells
EPHB1	Ephrin type-B receptor 1
EGF	Epidermal Growth Factor
FDPS	Farnesyl Diphosphate Synthase
Gla-OC	γ-carboxyglutamic acid – osteocalcin
MAR	Mineral Apposition Rate
N-BP	Nitrogen-containing bisphosphonates
NELL-1	Protein Kinase C-Binding Protein or Nel-Related Protein 1
N.Oc/BS	osteoclast number per bone surface
ONJ	osteonecrosis of the jaw
Oc.S/BS	osteoclast surface per bone surface
OVX	ovariectomy
PLCL1	Phospholipase C-Like 1
SLC37A3	Solute Carrier Family 37 Member 3
SNTG1	Syntrophin Gamma 1
TRAP	Tartrate-Resistant Acid Phosphatase
ZBTB4	Zinc Finger And BTB Domain Containing 4

### Sheet: alendronate - gene-trap - KBM7
Enrichment of gene-trap insertions in the population treated with alendronate
Gene	Insertions in alendronate population		Insertions in untreated control		P-value
	Gene-specific	Total (all genes)	Gene-specific	Total (all genes)	corrected for FDR
ATRAID	22	332	69	399095	7.02473e-45
PLCL1	2	332	0	399095	0.000102478
EPHB1	2	332	1	399095	0.000204841
SNTG1	2	332	7	399095	0.0018374
PHKG2	2	332	35	399095	0.0111412
LRP1B	2	332	37	399095	0.0111412
CMBL	2	332	46	399095	0.0111412
ARHGEF10L	1	332	0	399095	0.0111412
BANK1	1	332	0	399095	0.0111412
C6orf225	1	332	0	399095	0.0111412
CXorf23	1	332	0	399095	0.0111412
GJA8	1	332	0	399095	0.0111412
GRIA4	1	332	0	399095	0.0111412
HABP4	1	332	0	399095	0.0111412
MSR1	1	332	0	399095	0.0111412
NR3C2	1	332	0	399095	0.0111412
PPP2R2D	1	332	0	399095	0.0111412
RNF128	1	332	0	399095	0.0111412
TLN2	1	332	0	399095	0.0111412
TMEM132C	1	332	0	399095	0.0111412
TMPRSS15	1	332	0	399095	0.0111412
ZNF536	1	332	0	399095	0.0111412
ADORA2A	1	332	1	399095	0.0128949
CPM	1	332	1	399095	0.0128949
FAM154A	1	332	1	399095	0.0128949
GHR	1	332	1	399095	0.0128949
GUCY1B2	1	332	1	399095	0.0128949
ITIH5	1	332	1	399095	0.0128949
KL	1	332	1	399095	0.0128949
LOC283867	1	332	1	399095	0.0128949
LOC442459	1	332	1	399095	0.0128949
NEFL	1	332	1	399095	0.0128949
PLCXD3	1	332	1	399095	0.0128949
PPFIA2	1	332	1	399095	0.0128949
SCN2A	1	332	1	399095	0.0128949
SLC8A1	1	332	1	399095	0.0128949
SOX6	1	332	1	399095	0.0128949
SYT1	1	332	1	399095	0.0128949
TMEM164	2	332	71	399095	0.0132745
ABLIM1	1	332	2	399095	0.0155427
B3GALT4	1	332	2	399095	0.0155427
CSNK2B	1	332	2	399095	0.0155427
DNAJA4	1	332	2	399095	0.0155427
ODZ2	1	332	2	399095	0.0155427
SLC35F3	1	332	2	399095	0.0155427
SLC37A3	1	332	2	399095	0.0155427
NCALD	3	332	335	399095	0.0155427
BBS9	1	332	3	399095	0.0155427
CD36	1	332	3	399095	0.0155427
EXOC6B	1	332	3	399095	0.0155427
HS6ST3	1	332	3	399095	0.0155427
KYNU	1	332	3	399095	0.0155427
LCA5	1	332	3	399095	0.0155427
LOC285205	1	332	3	399095	0.0155427
MGAT4C	1	332	3	399095	0.0155427
NAA38	1	332	3	399095	0.0155427
PTPRT	1	332	3	399095	0.0155427
RAB36	1	332	3	399095	0.0155427
SH3GL3	1	332	3	399095	0.0155427
SOSTDC1	1	332	3	399095	0.0155427
TMEM108	1	332	3	399095	0.0155427
TXNDC6	1	332	3	399095	0.0155427
WNK2	1	332	3	399095	0.0155427
AMOT	1	332	4	399095	0.0174687
C8orf79	1	332	4	399095	0.0174687
GLG1	1	332	4	399095	0.0174687
MYO1B	1	332	4	399095	0.0174687
PGAM5	1	332	4	399095	0.0174687
SLIT1	1	332	4	399095	0.0174687
SNX31	1	332	4	399095	0.0174687
TNRC6B	2	332	112	399095	0.0174687
C7orf58	1	332	5	399095	0.0195675
DNAJC1	1	332	5	399095	0.0195675
PPWD1	1	332	5	399095	0.0195675
TTC4	1	332	5	399095	0.0195675
ALPK3	1	332	6	399095	0.0208712
BAT5	1	332	6	399095	0.0208712
EML6	1	332	6	399095	0.0208712
GRID2IP	1	332	6	399095	0.0208712
PTPN5	1	332	6	399095	0.0208712
RHOBTB1	1	332	6	399095	0.0208712
TXNRD3IT1	1	332	6	399095	0.0208712
BTRC	1	332	7	399095	0.0215548
CCDC112	1	332	7	399095	0.0215548
CDH12	1	332	7	399095	0.0215548
DCBLD2	1	332	7	399095	0.0215548
LAMA2	1	332	7	399095	0.0215548
TSSK6	1	332	7	399095	0.0215548
UPP2	1	332	7	399095	0.0215548
PSD3	2	332	147	399095	0.0215548
ANAPC4	1	332	8	399095	0.0215548
AQR	1	332	8	399095	0.0215548
C2CD3	1	332	8	399095	0.0215548
CD55	1	332	8	399095	0.0215548
FBXO8	1	332	8	399095	0.0215548
GEMIN6	1	332	8	399095	0.0215548
ICK	1	332	8	399095	0.0215548
LACTB2	1	332	8	399095	0.0215548
MMP17	1	332	8	399095	0.0215548
PTPRM	1	332	8	399095	0.0215548
TNFRSF10D	1	332	8	399095	0.0215548
ZDHHC6	1	332	8	399095	0.0215548
ANAPC10	1	332	9	399095	0.0224023
CNTNAP2	1	332	9	399095	0.0224023
D2HGDH	1	332	9	399095	0.0224023
NCS1	1	332	9	399095	0.0224023
NRG1	1	332	9	399095	0.0224023
PCGF1	1	332	9	399095	0.0224023
ZNF780A	1	332	9	399095	0.0224023
C5orf30	1	332	10	399095	0.0239725
CEP290	1	332	10	399095	0.0239725
STXBP5L	1	332	10	399095	0.0239725
ERP44	1	332	11	399095	0.0250237
KCTD3	1	332	11	399095	0.0250237
TCP11	1	332	11	399095	0.0250237
UBR3	1	332	11	399095	0.0250237
ZNF438	1	332	11	399095	0.0250237
KIAA1731	2	332	181	399095	0.0261573
L3MBTL3	1	332	12	399095	0.0266423
ADAMTS6	1	332	13	399095	0.0273031
ADNP2	1	332	13	399095	0.0273031
MAGI2	1	332	13	399095	0.0273031
PARK2	1	332	13	399095	0.0273031
PARP9	1	332	13	399095	0.0273031
ZNF407	1	332	13	399095	0.0273031
APBB1IP	2	332	194	399095	0.0279098
C17orf39	1	332	14	399095	0.0285558
PEF1	1	332	14	399095	0.0285558
COMMD10	1	332	15	399095	0.0288681
EP400NL	1	332	15	399095	0.0288681
FAM129A	1	332	15	399095	0.0288681
FGF12	1	332	15	399095	0.0288681
GPATCH3	1	332	15	399095	0.0288681
NOTCH1	1	332	15	399095	0.0288681
USP45	1	332	15	399095	0.0288681
LCOR	1	332	16	399095	0.029993
RELL1	1	332	16	399095	0.029993
ZNF146	1	332	16	399095	0.029993
C12orf4	1	332	17	399095	0.0306341
C3orf16	1	332	17	399095	0.0306341
PTPN4	1	332	17	399095	0.0306341
RTTN	1	332	17	399095	0.0306341
YTHDC2	1	332	17	399095	0.0306341
GRID1	1	332	18	399095	0.0318767
IPO5	1	332	18	399095	0.0318767
SSRP1	1	332	19	399095	0.0333107
LOH12CR1	1	332	20	399095	0.0342577
MBOAT2	1	332	20	399095	0.0342577
PFDN2	1	332	20	399095	0.0342577
ATP6V1H	1	332	21	399095	0.0349362
MSRA	1	332	21	399095	0.0349362
RAB40C	1	332	21	399095	0.0349362
RIMS2	1	332	21	399095	0.0349362
ATP7A	1	332	22	399095	0.0355788
GLCE	1	332	22	399095	0.0355788
PTPRE	1	332	22	399095	0.0355788
TXK	1	332	22	399095	0.0355788
CSMD3	2	332	254	399095	0.0366435
MRPL12	1	332	23	399095	0.0366435
PRDXDD1P	1	332	24	399095	0.0376804
SNRPC	1	332	24	399095	0.0376804
ARHGAP10	1	332	25	399095	0.0384547
PPIL1	1	332	25	399095	0.0384547
REV1	1	332	25	399095	0.0384547
AK2	1	332	26	399095	0.0389667
CNOT6L	1	332	26	399095	0.0389667
SND1	1	332	26	399095	0.0389667
SPRED2	1	332	26	399095	0.0389667
C22orf30	1	332	27	399095	0.0401541
HIST1H2BD	1	332	28	399095	0.0413263
COMMD1	2	332	283	399095	0.0414725
B4GALT2	1	332	30	399095	0.0431249
BOC	1	332	30	399095	0.0431249
PNPO	1	332	30	399095	0.0431249
BOP1	1	332	31	399095	0.0437433
HIPK3	1	332	31	399095	0.0437433
WAC	1	332	31	399095	0.0437433
PRKG1	1	332	32	399095	0.0448382
ARL6IP5	2	332	304	399095	0.0451616
ZDHHC24	1	332	33	399095	0.0456646
EEFSEC	1	332	34	399095	0.0467285
DCTN4	1	332	35	399095	0.0475186
SLC25A17	1	332	35	399095	0.0475186
GPBP1	1	332	36	399095	0.0485529
SCAPER	1	332	37	399095	0.0495749
MLLT1	1	332	38	399095	0.050585
BICD1	1	332	39	399095	0.0513087
NFIA	1	332	39	399095	0.0513087
SREBF2	1	332	40	399095	0.0522914
FOXO3	1	332	41	399095	0.0532627
CHP	1	332	43	399095	0.0551719
SLCO4C1	1	332	43	399095	0.0551719
CNTN5	1	332	44	399095	0.0561102
FZD3	1	332	45	399095	0.0567452
KIAA0040	1	332	45	399095	0.0567452
TNKS	1	332	47	399095	0.0588613
C3orf77	1	332	48	399095	0.059456
PARL	1	332	48	399095	0.059456
C8orf55	1	332	49	399095	0.059739
GTF2H1	1	332	49	399095	0.059739
SLC14A2	1	332	49	399095	0.059739
ST3GAL5	1	332	50	399095	0.060607
MKLN1	1	332	52	399095	0.0626214
EBAG9	1	332	54	399095	0.0646123
TRIM2	1	332	56	399095	0.0665799
EPB41L2	1	332	57	399095	0.0673911
CLCN4	1	332	58	399095	0.067541
PIP4K2A	1	332	58	399095	0.067541
SLC43A1	1	332	58	399095	0.067541
FNDC3B	1	332	63	399095	0.0727649
COPS5	1	332	64	399095	0.0735211
FAM13A	1	332	65	399095	0.0742693
NOD1	1	332	66	399095	0.074659
RAB10	1	332	66	399095	0.074659
ISL2	1	332	67	399095	0.0753897
ICAM2	1	332	69	399095	0.0771838
PLEKHF2	1	332	70	399095	0.0775361
THRA	1	332	70	399095	0.0775361
FLT1	1	332	71	399095	0.0782367
MED13L	1	332	72	399095	0.0789301
ACAD10	1	332	73	399095	0.0792577
PHF11	1	332	73	399095	0.0792577
GPC6	1	332	77	399095	0.082659
HERPUD2	1	332	77	399095	0.082659
TRERF1	1	332	78	399095	0.0833122
GPC5	2	332	490	399095	0.0836898
HIST1H2BK	1	332	81	399095	0.0856078
TNK2	1	332	82	399095	0.0862361
CORO1C	1	332	87	399095	0.0904489
RNF216	1	332	87	399095	0.0904489
C21orf34	1	332	90	399095	0.0930122
LOC100288428	1	332	91	399095	0.0935903
ST7L	1	332	92	399095	0.0941627
KIF26B	1	332	93	399095	0.0947293
GPR114	1	332	96	399095	0.0963958
INTS8	1	332	96	399095	0.0963958
LOC100129387	1	332	96	399095	0.0963958
UBR5	1	332	101	399095	0.100731
FAM38B	1	332	102	399095	0.101251
PRKAG2	1	332	104	399095	0.102702
ANKRD44	1	332	105	399095	0.103208
NSUN6	1	332	106	399095	0.103708
LOC647946	1	332	112	399095	0.108804
TRPM2	1	332	113	399095	0.109272
NFIC	1	332	117	399095	0.112459
CHD3	1	332	119	399095	0.113346
RAB3D	1	332	119	399095	0.113346
FADS2	1	332	125	399095	0.118241
PACS1	1	332	127	399095	0.119537
TBXAS1	1	332	129	399095	0.12082
RASA2	1	332	130	399095	0.121215
TNFRSF1A	1	332	131	399095	0.121605
POU2F1	1	332	133	399095	0.122859
TSPAN16	1	332	145	399095	0.13268
SIN3A	1	332	149	399095	0.135558
ITPKB	1	332	154	399095	0.139244
CUX1	1	332	161	399095	0.144552
LCP2	1	332	168	399095	0.149785
FAH	1	332	171	399095	0.151669
SGK3	1	332	179	399095	0.157598
CDKAL1	1	332	213	399095	0.184086
HIP1	1	332	214	399095	0.184165
DGKZ	1	332	221	399095	0.187476
HEXA	1	332	221	399095	0.187476
NSMAF	1	332	221	399095	0.187476
STAT3	1	332	229	399095	0.192876
FGD4	1	332	231	399095	0.193668
C1orf83	1	332	241	399095	0.199704
RBM47	1	332	241	399095	0.199704
CABLES1	1	332	243	399095	0.200445
RUNX2	1	332	244	399095	0.200445
DYM	1	332	246	399095	0.201176
ARHGAP15	1	332	261	399095	0.211329
IGF2BP2	1	332	267	399095	0.21486
STK3	1	332	312	399095	0.245551
S100Z	1	332	323	399095	0.25215
TOX	1	332	344	399095	0.265293
PLAC8	1	332	351	399095	0.268953
SH3KBP1	1	332	356	399095	0.271256
ARHGDIB	1	332	360	399095	0.272882
IL1RAP	1	332	365	399095	0.27513
GALNT2	1	332	378	399095	0.282433
CD86	1	332	389	399095	0.288346
CELF2	1	332	401	399095	0.294771
PRUNE2	1	332	411	399095	0.299859
SWAP70	1	332	438	399095	0.31503
JARID2	1	332	511	399095	0.355849
DOCK11	1	332	514	399095	0.356277
ZC3H4	1	332	520	399095	0.358345
PDE4D	1	332	550	399095	0.373315
PRKCB	1	332	628	399095	0.412176
C1orf186	1	332	682	399095	0.436974
NEGR1	1	332	689	399095	0.438783
SMYD3	1	332	937	399095	0.542241
